# Extreme fatigue-resistance in a brood parasite parallels a war of attrition in begging competition with hosts

**DOI:** 10.1101/2024.10.31.621188

**Authors:** Nicholas D. Antonson, Mark E. Hauber, Wendy M. Schelsky, Carly Kallembach, Matthew J. Fuxjager

**Affiliations:** Department of Ecology, Evolution, and Organismal Biology, Brown University, Providence, RI, USA; Department of Evolution, Ecology, and Behavior, University of Illinois at Urbana-Champaign, Urbana, IL, USA; Advanced Science Research Center and Program in Psychology, Graduate Center of the City University of New York, New York, NY, USA; Illinois Natural History Survey, Prairie Research Institute, University of Illinois at Urbana-Champaign, Champaign, IL, USA

**Keywords:** begging behavior, brood parasitism, *musculus complexus*, muscular fatigue, host-parasite coevolution, physiological constraints

## Abstract

Food-solicitation displays are critical to the survival of dependent young. These signals often evolve in extreme ways in response to familial conflict among siblings and between parents and offspring. Avian brood parasites demonstrate how these signals can become exaggerated by engaging in a begging arms race with host offspring. However, despite hypotheses about how begging displays in brood parasites are adapted to support the demands of early parasitic life, we know little about the physiological specializations that support exaggerated parasitic traits. Here, we investigate display performance in the begging competition between brood parasitic brown-headed cowbirds (*Molothrus ater*) and host prothonotary warblers (*Protonotaria citrea*). Using *in situ* muscle stimulation, we test the performance limits of the musculus complexus (**MC**), which actuates begging displays. Our results show that nestlings of each species initiate their begging display at similar speeds, but cowbirds beg far longer than warblers. We trace these effects to species differences in muscle performance, with the cowbird **MC** showing dramatically greater fatigue-resistance than warblers, while other facets of muscle performance remained similar between species. Altogether, these findings suggest that intra-brood conflict in host-parasite interactions selects for extreme fatigue-resistance in skeletal muscles to support a “war of attrition” in begging behavior and nestling survival.
