## Supplementary material for "Extreme fatigue-resistance in a brood parasite parallels a war of attrition in begging competition with hosts": data

### Sheet: Muscle Challenge
Species	Nest	Indiv	Replicate	Indiv_Rep	Contract_Speed	TwoHZ_Avg_Recov	FiveHZ_Avg_Recov	Force_Prod	Kval_Recov	Fifty_Fatigue	Ninety_Fatigue	Notes
BHCO	BLS1	BHCO_BLS1	1	BHCO_BLS1_1	0.262803	95.854	NA	-0.432392	0.668	1.08825	2.53837
BHCO	BLS1	BHCO_BLS1	2	BHCO_BLS1_2	0.32416	98.9419	NA	-0.283902	0.5548	1.33787	3.08913
BHCO	BLS1	BHCO_BLS1	3	BHCO_BLS1_3	0.454912	98.1582	NA	-0.248372	0.4147	1.76625	3.64975
BHCO	BLS2A	BHCO_BLS2A	1	BHCO_BLS2A_1	0.075509	99.7112	97.6161	-0.544295	0.8786	0.260625	2.6665
BHCO	BLS2A	BHCO_BLS2A	2	BHCO_BLS2A_2	0.073572	98.3748	97.0091	-0.483046	1.176	0.434875	2.32512
BHCO	BLS2A	BHCO_BLS2A	3	BHCO_BLS2A_3	0.075198	98.8161	98.2535	-0.496542	1.537	0.281	1.56812
BHCO	BLS3A	BHCO_BLS3A	1	BHCO_BLS3A_1	0.284912	NA	97.3917	NA	NA	NA	NA	Outlier, removed from fatigue analyses as individual shifted dramatically during assay. This removal did not affect the statistical results.
BHCO	BLS3A	BHCO_BLS3A	2	BHCO_BLS3A_2	0.206132	NA	98.3523	-0.167574	0.4942	0.862625	3.02637
BHCO	BLS3A	BHCO_BLS3A	3	BHCO_BLS3A_3	0.221903	NA	96.4799	-0.1707	0.74795	0.956875	2.98706
BHCO	MT62	BHCO_MT62	1	BHCO_MT62_1	NA	99.2426	98.3615	NA	NA	NA	NA	We were unable to assess fatigue in this individual
BHCO	MT62	BHCO_MT62	2	BHCO_MT62_2	NA	99.8778	98.2619	NA	NA	NA	NA	We were unable to assess fatigue in this individual
BHCO	MT62	BHCO_MT62	3	BHCO_MT62_3	NA	98.8064	98.4847	NA	NA	NA	NA	We were unable to assess fatigue in this individual
PROW	BLS1	PROW_BLS1	1	PROW_BLS1_1	0.070888	98.9541	96.6665	-0.244192	0.9008	0.2705	2.06513
PROW	BLS1	PROW_BLS1	2	PROW_BLS1_2	0.08655	98.1881	97.4689	-0.224473	2.857	0.143875	1.04925
PROW	BLS1	PROW_BLS1	3	PROW_BLS1_3	0.042831	98.2676	98.2183	-0.179466	3.921	0.196875	0.463375
PROW	BLS2A	PROW_BLS2A	1	PROW_BLS2A_1	0.116093	98.6304	98.97	-0.436787	7.643	0.155625	0.193875
PROW	BLS2A	PROW_BLS2A	2	PROW_BLS2A_2	0.168746	95.6977	97.6321	-0.257126	7.463	0.192125	0.216375
PROW	BLS2A	PROW_BLS2A	3	PROW_BLS2A_3	0.176842	98.2529	97.8254	-0.325632	4.049	0.262875	0.35175
PROW	HP33	PROW_HP33	1	PROW_HP33_1	0.246599	98.9205	99.2355	-0.0472791	1.357	0.26025	0.742
PROW	HP33	PROW_HP33	2	PROW_HP33_2	0.084758	97.2241	98.9938	-0.0622	1.666	0.088375	0.58925
PROW	HP33	PROW_HP33	3	PROW_HP33_3	0.309336	98.9336	98.454	-0.0438948	1.983	0.312875	0.476375

### Sheet: Outlier Values
Species	Nest	Indiv	Replicate	Indiv_Rep	Force_Prod	Kval_Recov	Fifty_Fatigue	Ninety_Fatigue
BHCO	BLS3A	BHCO_BLS3A	1	BHCO_BLS3A_1	-0.183336	0.1863	2.14887	7.2515

### Sheet: Behavior Challenge
Nest	Species	Indiv	Bout	Duration	Speed of Response	Time to Full Rest	Notes
BLS1	BHCO	BHCO_BLS1	1	4.13425	1.09195	5.92235
BLS1	BHCO	BHCO_BLS1	2	3.85273	1.0745	11.9475
BLS1	BHCO	BHCO_BLS1	3	5.19741	1.13506	13.1345
BLS1	BHCO	BHCO_BLS1	4	4.66913	0.89589	6.75551
BLS1	BHCO	BHCO_BLS1	5	3.1045	0.23272	7.2222
BLS1	BHCO	BHCO_BLS1	6	6.00485	1.74739	10.9148
BLS1	BHCO	BHCO_BLS1	7	4.95893	0.96977	6.27279
BLS1	BHCO	BHCO_BLS1	8	3.27305	0.76279	6.40371
BLS2A	BHCO	BHCO_BLS2A	1	6.67383	0.93948	NA	Unable to assess full rest as nestling supported head and neck against side of nestbox and continued to beg
BLS2A	BHCO	BHCO_BLS2A	2	5.15765	0.24777	7.17236
BLS2A	BHCO	BHCO_BLS2A	3	5.82966	0.9721	5.82966
BLS2A	BHCO	BHCO_BLS2A	4	6.97912	1.01333	9.05981
BLS2A	BHCO	BHCO_BLS2A	5	7.0049	0.39416	11.0349
BLS2A	BHCO	BHCO_BLS2A	6	4.72445	0.85097	10.9514
BLS2A	BHCO	BHCO_BLS2A	7	4.2064	0.91721	8.97904
BLS2A	BHCO	BHCO_BLS2A	8	4.96958	1.08749	12.9055
BLS2A	BHCO	BHCO_BLS2A	9	5.09471	0.93127	12.0302
BLS2A	BHCO	BHCO_BLS2A	10	4.07561	1.00666	10.0861
BLS3A	BHCO	BHCO_BLS3A	1	2.02978	0.94892	7.06628
BLS3A	BHCO	BHCO_BLS3A	2	4.8056	0.82739	9.7364
BLS3A	BHCO	BHCO_BLS3A	3	4.96092	0.79072	11.8412
BLS3A	BHCO	BHCO_BLS3A	4	3.93007	0.89234	8.08069
BLS3A	BHCO	BHCO_BLS3A	5	6.05479	0.31044	11.1816
BLS3A	BHCO	BHCO_BLS3A	6	5.76996	0.9112	9.0683
BLS3A	BHCO	BHCO_BLS3A	7	3.87087	0.79612	7.13802
BLS3A	BHCO	BHCO_BLS3A	8	4.96317	0.95573	NA	Unable to assess full rest as nestling supported head and neck against side of nestbox and continued to beg
BLS3A	BHCO	BHCO_BLS3A	9	5.81788	0.89407	NA	Unable to assess full rest as nestling supported head and neck against side of nestbox and continued to beg
BLS3A	BHCO	BHCO_BLS3A	10	5.09425	0.93029	8.05031
BLS1	PROW	PROW_BLS1	1	1.89949	0.90623	NA	Unable to assess full rest as nestling supported head and neck against side of nestbox and continued to beg
BLS1	PROW	PROW_BLS1	2	1.62235	0.88254	NA	Unable to assess full rest as nestling supported head and neck against side of nestbox and continued to beg
BLS1	PROW	PROW_BLS1	3	2.81848	1.65558	NA	Unable to assess full rest as nestling supported head and neck against side of nestbox and continued to beg
BLS1	PROW	PROW_BLS1	4	0.94722	0.25592	2.07015
BLS1	PROW	PROW_BLS1	5	2.15157	0.29046	NA	Unable to assess full rest as nestling supported head and neck against side of nestbox and continued to beg
BLS2A	PROW	PROW_BLS2A	1	2.10891	0.90505	4.84598
BLS2A	PROW	PROW_BLS2A	2	2.094	0.34417	4.13927
BLS2A	PROW	PROW_BLS2A	3	1.86761	0.24162	3.88679
BLS2A	PROW	PROW_BLS2A	4	2.12096	0.92435	4.83786
BLS2A	PROW	PROW_BLS2A	5	2.01833	0.31015	4.01135
BLS2A	PROW	PROW_BLS2A	6	3.59911	0.94966	5.87849
BLS2A	PROW	PROW_BLS2A	7	2.16934	0.87415	4.2144
BLS2A	PROW	PROW_BLS2A	8	2.1167	0.8872	4.95079
BLS2A	PROW	PROW_BLS2A	9	2.16361	0.8279	5.07084
BLS2A	PROW	PROW_BLS2A	10	2.9985	0.98451	6.1264
BLS4B	PROW	PROW_BLS4B	1	1.83927	1.1675	5.06214
BLS4B	PROW	PROW_BLS4B	2	1.7235	0.8539	3.86186
BLS4B	PROW	PROW_BLS4B	3	2.19121	1.04026	3.97255
BLS4B	PROW	PROW_BLS4B	4	1.74609	0.22241	2.73364
BLS4B	PROW	PROW_BLS4B	5	1.06335	0.97528	2.02377
BLS4B	PROW	PROW_BLS4B	6	1.27791	1.15598	3.04068
BLS4B	PROW	PROW_BLS4B	7	1.71875	0.22943	2.13856
BLS4B	PROW	PROW_BLS4B	8	1.10086	0.89085	2.07258
HP33	PROW	PROW_HP33	1	2.88786	0.41136	5.10466
HP33	PROW	PROW_HP33	2	2.01178	1.21537	5.076
